# Mitochondrial phylogeography of grassland caterpillars (Lepidoptera: Lymantriinae: *Gynaephora*) endemic to the Qinghai-Tibetan Plateau

**DOI:** 10.1101/2023.03.08.531811

**Authors:** Ming-Long Yuan, Ming-Hui Bao, Qi-Lin Zhang, Zhong-Long Guo, Min Li, Juan Wang

**Author notes:** Correspondence and requests for materials should be addressed to M.L.Y. These authors contributed equally to this work (Ming-Long Yuan, Ming-Hui Bao, Qi-Lin Zhang).

## Abstract

Grassland caterpillars (Lepidoptera: Lymantriinae: *Gynaephora*) are the most damaging pests to alpine meadows in the Qinghai-Tibetan Plateau (QTP). Here, we conducted extensive sampling from 39 geographic populations covering almost the entire distribution of the eight *Gynaephora* species in the QTP to investigate phylogeographic patterns and speciation based on two mitochondrial genes (*cox1* and *nad5*). A total of 40 haplotypes were detected in the 39 populations, with >70% of haplotypes specific to single population. The monophyletic QTP *Gynaephora* migrated from non-QTP regions during the Pliocene, corresponding to the uplift of the QTP, suggesting a mode of transport into the QTP. Among the eight QTP *Gynaephora* species described by morphological characteristics, two species (*G. alpherakii* and *G. menyuanensis*) were recovered as monophyletic groups (Clades B and C), while the remaining six species formed two monophyletic clades: Clade A (*G. qinghaiensis*, *G. jiuzhiensis*, and *G. qumalaiensis*) and Clade D (*G. aureate*, *G. rouergensis*, and *G. minora*). These results suggested that the number of the QTP *Gynaephora* species may be overestimated and further studies based on both morphological and nuclear gene data are needed. Genetic differentiation and speciation were driven by intensive uplifts of the QTP and associated climate fluctuations during the Pleistocene, suggesting that isolation and subsequent divergence was the dominant mode of speciation. The Sanjiangyuan region (i.e., Clade A, characterized by high genetic diversity) may have been a glacial refugium of the QTP *Gynaephora*, as supported by analyses of gene flow and biogeography. High levels of genetic diversity were found in QTP *Gynaephora,* without population expansion, which may explain the high-altitude adaptation and outbreaks of grassland caterpillars in alpine meadows of the QTP. This study provides the largest phylogeographic analysis of QTP *Gynaephora* and improves our understanding of the diversity and speciation of QTP insects.
