## Supplemental Table S2 for "Mitochondrial phylogeography of grassland caterpillars (Lepidoptera: Lymantriinae: *Gynaephora*) endemic to the Qinghai-Tibetan Plateau"

### Sheet: Sheet1
Table S2 Pairwise FST (below diagonal) and P-values (above diagonal) for the 39 geographic populations of the QTP Gynaephora species based on cox1 and nad5 data. See Table S1 for population abbreviations.
	AB	DR	GD	KS	CD	NG	QML	ZD	YS	SD	SHRM	XQ	RW	SS	NR	NQ	AD	BY	DLM	DM	GH	JG	MQ	TD	TR	YGN	ZK	ZQZ	ZQ	BB	HC	EB	HL	HRG	KRM	MY	SJC	XH	ML
AB	*	0	0	0.07129	0	0	0	0	0	0	0.22656	0	0	0	0	0	0	0	0	0	0	0	0	0	0	0	0	0	0	0	0	0	0	0	0	0	0	0	0
DR	0.66329	*	0	0	0	0	0.00098	0	0	0	0	0	0	0	0	0	0	0	0	0	0	0	0	0	0	0	0	0	0	0	0	0	0	0	0	0	0	0	0
GD	0.89309	0.8125	*	0	0	0	0	0	0	0	0	0	0	0	0	0	0	0	0	0	0	0	0	0	0	0	0	0	0.00098	0	0	0	0	0	0	0	0	0	0
KS	0.26554	0.84524	1	*	0	0	0	0	0	0	0.99902	0	0	0	0	0	0	0	0	0	0	0	0	0	0	0	0	0	0	0	0	0	0	0	0	0	0	0	0
CD	0.97935	0.9772	1	1	*	0	0	0	0	0	0	0	0	0	0	0	0	0	0	0	0	0	0	0	0	0	0	0	0	0	0	0	0	0	0	0	0	0	0
NG	0.90979	0.89793	0.90041	0.92934	0.57104	*	0	0	0	0	0	0	0	0	0	0	0	0	0	0	0	0	0	0	0	0	0	0	0	0	0	0	0	0	0	0	0	0	0
QML	0.92824	0.9316	0.94898	0.95707	0.95592	0.89103	*	0.01074	0	0	0	0	0	0	0	0	0	0	0	0	0	0	0	0	0	0	0	0	0.0332	0	0	0	0	0	0	0	0	0	0
ZD	0.96795	0.97014	0.99047	0.9915	0.99174	0.92115	0.41704	*	0	0	0	0	0	0	0	0	0	0	0	0	0	0	0	0	0	0	0	0	0.99902	0	0	0	0	0	0	0	0	0	0
YS	0.97735	0.97922	1	1	1	0.93481	0.95935	0.99237	*	0	0	0	0	0	0	0	0	0.00098	0	0	0	0	0	0	0	0	0	0	0	0	0	0	0	0	0	0	0	0	0
SD	0.98177	0.97956	1	1	1	0.94169	0.97313	0.99467	1	*	0	0	0	0	0	0	0	0	0	0	0	0	0	0	0	0	0	0	0	0	0	0	0	0	0	0	0	0	0
SHRM	0.22222	0.82196	1	0	1	0.92225	0.94981	0.9901	1	1	*	0	0	0	0	0	0	0	0	0	0	0	0	0	0	0	0	0	0	0	0	0	0	0	0	0	0	0	0
XQ	0.99653	0.99665	1	1	1	0.98648	0.99191	0.99843	1	1	1	*	0.99902	0.99902	0.00391	0.99902	0.99902	0	0	0	0	0	0	0	0	0	0	0	0	0	0	0	0	0	0	0	0	0	0
RW	0.99653	0.99665	1	1	1	0.98648	0.99191	0.99843	1	1	1	0	*	0.99902	0.00391	0.99902	0.99902	0	0	0	0	0	0	0	0	0	0	0	0	0	0	0	0	0	0	0	0	0	0
SS	0.99626	0.99638	1	1	1	0.98574	0.99127	0.99831	1	1	1	0	0	*	0.00488	0.99902	0.99902	0	0	0	0	0	0	0	0	0	0	0	0	0	0	0	0	0	0	0	0	0	0
NR	0.92877	0.92775	0.93007	0.93957	0.93581	0.93765	0.91668	0.92755	0.93436	0.95261	0.93244	0.29079	0.29079	0.27527	*	0.0957	0.00391	0	0	0	0	0	0	0	0	0	0	0	0	0	0	0	0	0	0	0	0	0	0
NQ	0.99461	0.99469	1	1	1	0.98173	0.9872	0.99757	1	1	1	0	0	0	0.19865	*	0.99902	0	0	0	0	0	0	0	0	0	0	0	0	0	0	0	0	0	0	0	0	0	0
AD	0.99653	0.99665	1	1	1	0.98648	0.99191	0.99843	1	1	1	0	0	0	0.29079	0	*	0	0	0	0	0	0	0	0	0	0	0	0	0	0	0	0	0	0	0	0	0	0
BY	0.97868	0.97821	0.98364	0.98612	0.98454	0.97188	0.96922	0.98017	0.98549	0.98979	0.98384	0.98663	0.98663	0.98561	0.89221	0.97933	0.98663	*	0	0.20996	0	0	0	0	0.00879	0	0	0.00293	0	0	0	0	0	0	0	0	0	0	0
DLM	0.99512	0.9952	1	1	1	0.98312	0.98835	0.99774	1	1	1	1	1	1	0.91888	1	1	0.83842	*	0	0	0	0	0	0.01562	0.05078	0.46484	0	0	0	0	0	0	0	0	0	0	0	0
DM	0.96577	0.96487	0.97044	0.97487	0.97204	0.96372	0.95476	0.96618	0.97374	0.98147	0.97079	0.97592	0.97592	0.97411	0.8804	0.96296	0.97592	0.07747	0.6424	*	0	0	0	0	0.02832	0	0	0.01172	0	0	0	0	0	0	0	0	0	0	0
GH	0.99232	0.99236	0.99651	0.99691	0.99666	0.98213	0.98613	0.99428	0.99687	0.99762	0.99651	0.997	0.997	0.9968	0.92133	0.9957	0.997	0.50407	0.9652	0.51702	*	0	0	0	0.00488	0	0	0.08398	0	0	0	0	0	0	0	0	0	0	0
JG	0.99033	0.99027	0.99574	0.99639	0.99598	0.97873	0.98205	0.9929	0.99623	0.99735	0.99579	0.99665	0.99665	0.9964	0.90392	0.9948	0.99665	0.59596	0.94724	0.45267	0.78099	*	0	0	0.00195	0	0	0	0	0	0	0	0	0	0	0	0	0	0
MQ	0.99473	0.99481	1	1	1	0.98214	0.98738	0.99756	1	1	1	1	1	1	0.9132	1	1	0.7037	1	0.62857	0.86961	0.91919	*	0	0	0	0	0	0	0	0	0	0	0	0	0	0	0	0
TD	0.99461	0.99469	1	1	1	0.98173	0.98706	0.99749	1	1	1	1	1	1	0.91052	1	1	0.76296	1	0.62857	0.93009	0.85185	1	*	0	0	0	0	0	0	0	0	0	0	0	0	0	0	0
TR	0.96965	0.96889	0.97445	0.97829	0.97585	0.96607	0.95902	0.97039	0.97732	0.98401	0.97475	0.97997	0.97997	0.97846	0.88744	0.96914	0.97997	0.34921	0.46078	0.1963	0.47759	0.41414	0.62963	0.62963	*	0.03906	0.02637	0.16602	0	0	0	0	0	0	0	0	0	0	0
YGN	0.98186	0.9816	0.98616	0.98793	0.98682	0.97489	0.97407	0.98313	0.98761	0.99084	0.98623	0.98858	0.98858	0.9878	0.90931	0.98322	0.98858	0.67458	0.19904	0.49271	0.81533	0.73138	0.85923	0.83274	0.18854	*	0.02832	0	0	0	0	0	0	0	0	0	0	0	0
ZK	0.99266	0.99265	0.99775	0.9981	0.99788	0.98116	0.98521	0.99524	0.998	0.9986	0.99778	0.99827	0.99827	0.99813	0.91375	0.9973	0.99827	0.81137	0.01	0.61111	0.94596	0.91582	0.98039	0.97561	0.42328	0.16965	*	0	0	0	0	0	0	0	0	0	0	0	0
ZQZ	0.97917	0.97877	0.98399	0.98626	0.98482	0.97225	0.97008	0.98055	0.98576	0.98978	0.98412	0.98717	0.98717	0.98623	0.89842	0.98053	0.98717	0.2853	0.8	0.27635	0.12177	0.45876	0.60751	0.71194	0.12054	0.58118	0.76926	*	0	0	0	0	0	0	0	0	0	0	0
ZQ	0.97457	0.9765	1	1	1	0.92118	0.424	-0.02418	1	1	1	1	1	1	0.92331	1	1	0.98052	1	0.96487	0.99589	0.9949	1	1	0.96959	0.9837	0.99733	0.98097	*	0	0	0	0	0	0	0	0	0	0
BB	0.99308	0.99307	0.99788	0.99821	0.99804	0.98326	0.98699	0.99582	0.99814	0.99871	0.99791	0.9983	0.9983	0.99817	0.91717	0.99736	0.9983	0.94247	0.99404	0.90604	0.98244	0.9788	0.99281	0.99281	0.9159	0.95451	0.9875	0.94181	0.99765	*	0	0.32617	0	0.03027	0.37598	0	0.57227	0.48535	0
HC	0.98929	0.98916	0.99417	0.99507	0.9946	0.98062	0.98281	0.99208	0.99491	0.99645	0.99425	0.99528	0.99528	0.99492	0.90983	0.99267	0.99528	0.9224	0.98244	0.88308	0.96877	0.96169	0.97849	0.97849	0.8932	0.93926	0.97471	0.92128	0.99354	0.75556	*	0	0.60254	0	0	0.01074	0	0	0.00977
EB	0.99689	0.99699	1	1	1	0.98856	0.99318	0.99866	1	1	1	1	1	1	0.94202	1	1	0.96731	1	0.94277	0.99199	0.99131	1	1	0.94956	0.97285	0.996	0.96624	1	0.07455	0.88711	*	0	0.00098	0.99902	0	0.0918	0.99902	0
HL	0.99116	0.99109	0.9961	0.9967	0.99639	0.98169	0.98475	0.99397	0.99659	0.99763	0.99615	0.99684	0.99684	0.9966	0.9113	0.99509	0.99684	0.92832	0.98813	0.88805	0.9744	0.96881	0.98543	0.98543	0.89851	0.94398	0.98057	0.92713	0.99567	0.8366	-0.0101	0.93453	*	0	0	0.00195	0	0	0
HRG	0.98952	0.98942	0.99381	0.99467	0.99424	0.98165	0.98385	0.99196	0.99456	0.99607	0.99387	0.99493	0.99493	0.99457	0.91993	0.99241	0.99493	0.9361	0.98309	0.90466	0.97252	0.96685	0.9798	0.9798	0.913	0.94867	0.97691	0.93539	0.9932	0.28027	0.73635	0.45241	0.7969	*	0.00781	0	0.00391	0.03027	0
KRM	0.99637	0.99647	1	1	1	0.98723	0.992	0.99843	1	1	1	1	1	1	0.93474	1	1	0.96204	1	0.93379	0.9909	0.98987	1	1	0.94158	0.96894	0.99534	0.96102	1	0.0495	0.87045	0	0.92435	0.41207	*	0	0.47461	0.99902	0
MY	0.99507	0.99513	1	1	1	0.98423	0.98897	0.99787	1	1	1	1	1	1	0.91724	1	1	0.94613	1	0.90714	0.9876	0.98543	1	1	0.9177	0.95763	0.99338	0.9452	1	0.88889	0.55556	1	0.77778	0.79725	1	*	0	0	0.99902
SJC	0.98871	0.98864	0.99228	0.99315	0.99271	0.9821	0.98393	0.99066	0.99315	0.99477	0.9923	0.99311	0.99311	0.99269	0.92628	0.99027	0.99311	0.93456	0.97744	0.9071	0.96682	0.96104	0.97311	0.97311	0.91416	0.94662	0.9719	0.93329	0.99156	-0.00789	0.65334	0.07273	0.7224	0.22847	0.05333	0.70414	*	0.50488	0
XH	0.99565	0.99573	1	1	1	0.98555	0.99033	0.99812	1	1	1	1	1	1	0.92535	1	1	0.95474	1	0.92144	0.98945	0.98787	1	1	0.9306	0.96371	0.99441	0.95389	1	0.01907	0.84791	0	0.91038	0.36364	0	1	0.0292	*	0
ML	0.99507	0.99513	1	1	1	0.98423	0.98897	0.99787	1	1	1	1	1	1	0.91724	1	1	0.94613	1	0.90714	0.9876	0.98543	1	1	0.9177	0.95763	0.99338	0.9452	1	0.88889	0.55556	1	0.77778	0.79725	1	0	0.70414	1	*
		1
